# SMCHD1 loss re-wires MYOD1 enhancer nexuses and chromatin accessibility landscapes in muscle cells

**DOI:** 10.64898/2026.02.21.707202

**Authors:** Zhijun Huang, Wei Cui, Adam Klaiss, Gerd P. Pfeifer

## Abstract

Human SMCHD1 (Structural Maintenance of Chromosomes Flexible Hinge Domain Containing 1) is a chromatin architectural protein linked to heterochromatin repression. Loss of function mutations of SMCHD1 cause facioscapulohumeral muscular dystrophy type 2 (FSHD2) through activation of the *DUX4* homeobox transcription factor gene. However, it is unknown how SMCHD1 may regulate myogenic transcription independently of DUX4. Here, we show that SMCHD1 safeguards enhancer organization within the three-dimensional (3D) genome in human myoblasts. Loss of SMCHD1 leads to widespread gains in chromatin accessibility, aberrant transcription and a global redistribution of the myogenic transcription factor MYOD1. Integrative analyses of histone modifications, chromatin accessibility, Hi-C looping, and activity-by-contact enhancer–gene modeling reveal that SMCHD1 loss rewires the landscape of clustered enhancers and promotes the emergence of a new MYOD1-related network of enhancer elements, termed MYOD1 enhancer nexuses. These structures are marked by increased enhancer–enhancer connectivity, increased local 3D chromatin interactions, and coordinated activation of genes likely relevant for FSHD pathology. Together, our findings identify SMCHD1 as a key architectural constraint that suppresses hyperactive enhancer networks, thereby preserving transcriptional homeostasis in myoblasts.
