## Supplementary Table 1 for "SMCHD1 loss re-wires MYOD1 enhancer nexuses and chromatin accessibility landscapes in muscle cells"

### Sheet: Supplementary Table 1
SYMBOL	logFC	P.Value	FDR
BCHE	9.85662	1.23e-06	0.000336334
TRHDE	8.559	1.23e-06	0.000336334
CCL2	7.88307	9.66e-11	4.79e-07
TRHDE-AS1	7.29432	3.53e-07	0.000139257
SPTA1	6.71801	5.02e-07	0.000176462
CDH10	6.67254	1.68e-09	3.67e-06
PLXNA4	6.51295	2.75e-07	0.00011653
NAP1L3	6.29884	5.63e-11	3.26e-07
FAM133A	6.22522	3.19e-09	5.6e-06
ABCA8	5.81633	3.55e-05	0.0037447
FAM155A	5.81216	2.73e-11	1.9e-07
NRK	5.81021	5.11e-07	0.000176462
LPHN3	5.61316	2.04e-06	0.000470741
PLA2G4A	5.55413	1.44e-06	0.000357014
DOK6	5.47047	1.94e-06	0.000452711
KCNN2	5.45273	2.11e-08	2.18e-05
IGSF1	5.41881	5.9e-08	4.27e-05
AMOT	5.28999	1.44e-10	5.55e-07
RNF144A	5.28768	0.000724197	0.0300537
FXYD6	5.14133	0.000158826	0.0104272
SLITRK2	5.11347	1.33e-06	0.000343371
CPNE8	5.10676	0.000616969	0.0268103
CTAGE1	5.10367	6.26e-06	0.00106542
FOXF1	5.07583	1.75e-06	0.000413703
PTGS2	5.07423	9.06e-08	5.33e-05
SORCS1	5.01404	7.33e-08	4.71e-05
PCDH11X	4.76887	5.63e-06	0.000977834
AFF3	4.74202	4.3e-07	0.000158733
FAM155A-IT1	4.67764	1.18e-06	0.000331009
ARAP2	4.34777	1.08e-06	0.000311455
P2RY1	4.34378	3.49e-06	0.000684132
KIAA2022	4.3349	2.47e-06	0.000528533
SPOCK3	4.29786	3.31e-06	0.000656929
DOK5	4.29604	3.65e-05	0.00383662
WDR72	4.29301	1.68e-06	0.000401663
MPPED2	4.27281	2.2e-06	0.000496699
TLL1	4.26909	5.48e-06	0.000956234
NDST3	4.16394	2.31e-06	0.00050908
B4GALT6	4.14824	6.05e-07	0.000198151
RAP1GAP2	4.07493	4.29e-06	0.000788519
SLITRK4	4.05811	1.63e-05	0.00205081
EBF2	4.03974	8.53e-05	0.00679819
FMO3	3.97943	0.000306679	0.016564
MIR4500HG	3.92267	0.00139965	0.0468822
UGT8	3.81765	0.000276262	0.0153782
DLX6-AS1	3.81729	0.000232572	0.0135543
CXorf64	3.81208	4.79e-05	0.00460441
CDH6	3.79529	0.000329335	0.0175183
RP11-316I3.1	3.76394	0.00014071	0.00964015
CSF2RB	3.75774	3.92e-05	0.0040321
RP11-125P18.1	3.73564	0.000446745	0.0215486
CADPS2	3.7208	1.31e-06	0.000343371
OR2M4	3.68194	1.45e-05	0.00189729
LINC00689	3.67099	3.09e-05	0.00335789
CDH12	3.66491	1.9e-05	0.0023133
AP000476.1	3.66155	9.14e-06	0.00142323
AC068057.2	3.64337	5.47e-05	0.00500177
CCR1	3.58991	0.000136955	0.00945076
CCDC160	3.49955	3.04e-05	0.00333796
CXXC4	3.44712	2.18e-05	0.00258824
TRPM2	3.43835	0.000165033	0.0106749
RP11-549B18.1	3.40928	0.000217321	0.0130599
ADAMTS3	3.39035	2.28e-06	0.00050814
KLHL13	3.3634	0.00122084	0.0429182
RP11-318K12.1	3.35044	4.32e-05	0.00429894
RP11-308N19.1	3.34609	0.000217305	0.0130599
SLITRK5	3.32995	8.49e-12	9.82e-08
CTD-2298J14.2	3.32345	5.5e-05	0.00500177
ZBTB7C	3.29459	0.000157488	0.0103605
SERPINA1	3.25937	0.000978735	0.0375005
SERPINA9	3.25137	2.45e-05	0.00281019
RP11-435B5.5	3.23837	6.27e-05	0.00554833
MAFB	3.23696	0.000180675	0.0114521
C14orf23	3.20121	0.000228528	0.0134541
FGF12	3.1865	6.94e-05	0.00593752
CTD-3049M7.1	3.17443	8.26e-05	0.00667724
GATA3	3.16762	3.13e-08	2.79e-05
NXPE2	3.15148	0.000365702	0.0188187
RP11-38P22.2	3.14968	0.000147641	0.00991937
SLC24A2	3.14834	0.000226264	0.0133581
SLITRK6	3.13657	0.000188555	0.0117374
SNCA	3.13301	5.1e-05	0.00481565
DSCAM	3.11364	8.02e-05	0.00655439
RP3-525N10.2	3.09758	0.000127894	0.00893841
RP11-454P21.1	3.09091	0.000100239	0.00765227
RP11-241F15.1	3.08876	0.000231312	0.0135491
FAM84B	3.08058	0.000219063	0.0130966
C7	3.07748	0.000163571	0.0106598
RP11-543F8.2	3.05505	7.38e-05	0.00620565
NR5A2	3.05223	0.00096712	0.0374086
SPATA41	3.05212	0.000285962	0.0156423
FOXG1	3.04974	4.66e-06	0.000838239
FEZF1-AS1	3.04632	0.000993455	0.0377165
TPRXL	3.04262	0.0011439	0.0410892
OLFML1	3.03862	0.000137265	0.00945076
ABCC9	2.98677	1.14e-08	1.32e-05
AC003088.1	2.97982	0.000255207	0.0144611
ADAMTS19	2.97385	0.000348643	0.0182107
Y_RNA	2.95958	0.000970282	0.037477
PCDH15	2.95551	0.000237928	0.013774
STOX2	2.95468	0.000698744	0.0293126
CD33	2.95259	1.09e-05	0.00158696
NCAM2	2.94746	7.2e-09	9.62e-06
RP11-267C16.1	2.92689	0.000461427	0.022016
ROBO2	2.92242	0.000325535	0.0173694
ZNF736P9Y	2.9134	7.86e-05	0.00649852
CTA-392C11.1	2.89146	0.000216227	0.0130468
RP11-135J2.4	2.87957	0.000490783	0.022798
GADD45G	2.87532	0.000114911	0.00836776
PYHIN1	2.85451	0.000326622	0.0174006
TYRP1	2.84505	0.000345497	0.0181041
DLX6	2.8448	1.04e-05	0.00156869
LSAMP	2.82703	5.17e-05	0.00484035
AFAP1L2	2.81197	0.000517156	0.0238164
RP11-653B10.1	2.80779	0.00133229	0.0456381
FRG2B	2.79931	0.000511436	0.0236547
RTP4	2.7977	0.00115479	0.0413949
TLX2	2.79532	0.000985659	0.0376643
CHRDL1	2.78259	0.000674675	0.0287191
RP11-321L2.1	2.77217	0.000544242	0.0245616
ZNF423	2.77217	0.000544242	0.0245616
SLIT2-IT1	2.76695	0.000568786	0.0253617
CTD-2354A18.1	2.76659	0.000406043	0.0201484
RP11-3K16.2	2.74084	0.000478941	0.0225726
CSMD2	2.70057	0.000373227	0.0190647
HFM1	2.68677	0.000648516	0.0278101
CES1P1	2.67964	0.000452476	0.0216484
TMSB4Y	2.6657	0.000110083	0.00812024
XKR3	2.65862	0.000538949	0.0244392
CYP4F11	2.6547	0.00123027	0.0430793
SLAIN1	2.64342	0.00128271	0.0442892
KCNJ8	2.61332	5.39e-06	0.000949568
SOX5	2.59865	0.00117288	0.0418706
NKX2-2	2.56821	0.00111714	0.0404923
MIR1267	2.56602	0.00116439	0.0416529
SNURF	2.56602	0.00116439	0.0416529
MIR4461	2.56007	0.000672308	0.0286855
RAB9B	2.55423	0.000370825	0.0189979
RNU6-484P	2.5515	0.000740517	0.0304762
THSD7A	2.5515	0.000740517	0.0304762
SOD3	2.50411	0.000182321	0.0115144
PRDM16	2.49967	0.00082601	0.0330328
Y_RNA	2.48909	0.00109135	0.0398611
SNORA25	2.48657	0.00125783	0.0435168
STEAP2-AS1	2.48657	0.00125783	0.0435168
AC012078.2	2.48657	0.00125783	0.0435168
AC090044.2	2.43691	0.000996708	0.0377165
LONRF2	2.43672	0.000998809	0.0377165
COL5A3	2.4343	1.62e-08	1.77e-05
RGS18	2.43184	0.00105441	0.0390874
NLGN1	2.42112	9.46e-09	1.17e-05
RN7SL287P	2.39997	0.00135671	0.0461133
KLF8	2.39729	6.55e-06	0.00109968
KLHL14	2.39115	0.00147747	0.0485524
MAP2	2.36713	3.83e-08	3.32e-05
DLX5	2.3143	3.25e-06	0.00065241
PKIB	2.30884	5.06e-05	0.00480241
ADAMTS16	2.29251	3.97e-10	1.12e-06
ZNF804A	2.25369	9.48e-10	2.35e-06
RP5-1028L10.2	2.24778	0.00132796	0.0455799
DMRT2	2.24327	0.000410043	0.020289
PERP	2.20697	4.31e-06	0.000788519
BAI3	2.20461	0.000452402	0.0216484
LBX1-AS1	2.14817	0.000126297	0.00888306
IGKV1OR-2	2.14409	0.000164588	0.0106727
GDPD1	2.14089	0.00108021	0.0395377
RP11-782C8.2	2.11224	0.000699628	0.0293143
POU3F2	2.11062	3.27e-06	0.00065241
PLXDC2	2.08988	5.2e-07	0.000176462
EDA	2.08157	1.23e-05	0.00171518
MYOM3	2.07451	0.000936183	0.036374
KCNQ3	2.06219	1.53e-06	0.000374486
HOXD-AS2	2.05329	0.000491438	0.022798
CALB2	2.04863	3.06e-05	0.00333796
A2M	2.04423	0.000164016	0.0106687
LBX1	2.03616	1.73e-06	0.000411422
PDE1C	2.00942	3.39e-05	0.00361624
SH3BGRL2	1.95966	8.91e-06	0.00140029
DUSP5P1	1.95796	0.000564167	0.0251986
RP11-328N19.1	1.95624	5.23e-07	0.000176462
PAX9	1.92371	4.92e-05	0.00470626
JPH1	1.9231	0.000137401	0.00945076
TPTEP1	1.88795	3.64e-06	0.000709223
WDR17	1.81371	0.000533652	0.0242623
CDYL2	1.80325	5.51e-09	8.32e-06
PTPRN2	1.79438	0.000596165	0.0261462
TMEM156	1.78508	0.000237496	0.013772
AC017048.3	1.78199	7.09e-05	0.00602451
LRRC8E	1.77523	0.000222906	0.0132579
TPK1	1.76495	0.000190073	0.0118107
ATP8A1	1.76046	0.000902027	0.035244
TMTC2	1.75379	5.03e-05	0.00479079
MAB21L1	1.74002	1.58e-05	0.00201088
SNAP25	1.73378	3.78e-06	0.000719308
PRRX1	1.71624	2.05e-06	0.000470741
PGBD5	1.66609	4.04e-05	0.00410129
RNF150	1.64794	9.56e-07	0.000282921
GHR	1.62097	3.39e-05	0.00361624
ZNF204P	1.61617	0.00107298	0.0395228
CDH18	1.59308	0.00096259	0.0373165
ZNF391	1.59184	4.14e-05	0.00417552
NXPH2	1.56592	0.000144797	0.0098233
BEX1	1.55842	1.92e-07	9.28e-05
NRXN3	1.54765	3.91e-05	0.0040321
PCOLCE2	1.54398	0.000414389	0.0203302
PANX2	1.53563	6.51e-05	0.0056927
PABPC5	1.5343	1.33e-06	0.000343371
HAND2	1.52669	0.000156686	0.0103273
ACTG2	1.51814	0.000244715	0.0140499
RP11-9G1.3	1.50986	0.00101995	0.0381356
ADAM22	1.50759	2.05e-05	0.00245501
SLIT2	1.49684	5.68e-07	0.000189198
CLSTN2	1.47878	5.07e-07	0.000176462
BRINP1	1.47003	2.19e-05	0.00258824
SFMBT2	1.46662	0.000245311	0.0140609
SLC16A9	1.46349	0.000179289	0.0114059
PCDH10	1.45463	6.52e-09	9.15e-06
SLC6A17	1.45227	1.87e-05	0.00230496
ABCB1	1.44639	0.00151416	0.0495238
ALDH5A1	1.43886	2.4e-05	0.00276028
AGPAT9	1.43404	4.84e-08	3.74e-05
REPS2	1.43349	0.00110485	0.0401876
EN2	1.43134	1.34e-05	0.00179404
ABCA5	1.41652	0.000138135	0.00948242
S1PR3	1.4162	0.000811343	0.0327009
NAALAD2	1.41265	0.000487454	0.0227883
AC073130.1	1.39869	2.33e-06	0.00050908
CDK5R2	1.39462	0.000676436	0.0287589
SLC12A7	1.37977	0.0011237	0.0405737
POSTN	1.34186	1.31e-06	0.000343371
RP11-163F15.1	1.33449	0.000749786	0.0307846
LUM	1.32146	2.48e-06	0.000528533
FMO4	1.29273	0.00119233	0.0422102
RHOU	1.29217	8.28e-05	0.00667724
TNFRSF21	1.27779	0.000392469	0.019645
SESN3	1.27555	8.53e-05	0.00679819
SPP1	1.26692	1.07e-05	0.00157914
CPE	1.26566	4.35e-06	0.000790205
GPR63	1.2649	9.17e-05	0.00717078
MAML3	1.26322	0.000167277	0.0107799
SETBP1	1.26111	0.000251039	0.0143334
RPLP0P2	1.25837	0.000517862	0.0238164
LARGE	1.25101	7.39e-08	4.71e-05
NOV	1.23344	3.5e-05	0.00370388
TENM4	1.22024	4.78e-05	0.00460441
NBEA	1.21578	3.7e-06	0.000709223
HOXB13	1.21271	4.11e-05	0.00415891
VWA5A	1.20443	0.000732101	0.0302672
NTN1	1.18538	0.000407974	0.0202154
BACE2	1.18429	3.42e-09	5.66e-06
RP11-597K23.2	1.18135	0.000520246	0.02384
TGFBR3L	1.17302	0.000338748	0.0179079
RP1-140K8.5	1.16929	8.62e-05	0.00683636
NLRP3	1.15337	1.3e-06	0.000343371
FIBCD1	1.15183	0.000283917	0.0156042
PIEZO2	1.14336	2.1e-07	9.59e-05
AC020571.3	1.1398	5.53e-05	0.00500723
HOXD8	1.12772	4.93e-05	0.00470626
CAMK4	1.12567	3.36e-07	0.000137153
GJA1	1.09609	1.88e-05	0.00230611
KSR2	1.07363	0.00124438	0.0433536
ANKRD20A5P	1.05143	0.000120866	0.00859105
TMCC3	1.04692	0.000109478	0.00811558
SERINC2	1.04523	2.33e-06	0.00050908
ITGA2	1.02999	5.28e-05	0.00490547
MEIS3	1.02981	5.64e-05	0.00509029
PHEX	1.02959	0.00105617	0.0391109
GALNT13	1.02375	2.32e-05	0.0026866
TPBG	1.01992	8.21e-06	0.00131725
KCNN4	1.01499	8.05e-05	0.0065613
PRR5	1.01363	0.000809505	0.0327009
FHDC1	-1.00625	0.00119333	0.0422102
HEYL	-1.00655	0.000141159	0.00965189
COLGALT2	-1.01485	1.29e-06	0.000343371
HIST1H1D	-1.02076	2.98e-10	9.42e-07
FADS2	-1.02132	3.99e-07	0.000150496
CAV3	-1.03194	1.93e-06	0.000452711
CKB	-1.03238	1.04e-05	0.00156869
MERTK	-1.0534	3.97e-05	0.0040509
PPP2R2C	-1.05454	0.000490032	0.022798
MURC	-1.05562	0.000272645	0.0152501
PLIN2	-1.05947	2.98e-09	5.6e-06
GREB1L	-1.0603	2.42e-06	0.00052501
HIST1H3F	-1.06227	0.000262153	0.0147583
MFAP5	-1.08076	1.98e-07	9.28e-05
ENOSF1	-1.08851	5.76e-05	0.00517017
C7orf13	-1.12063	9.27e-05	0.007235
PCDHGB1	-1.12452	0.000100821	0.00767987
LSP1	-1.12656	5.38e-05	0.00496851
MYF5	-1.12764	7.33e-08	4.71e-05
ALDH1A1	-1.13284	0.00101905	0.0381356
SHROOM3	-1.14873	0.000102138	0.00774684
DMC1	-1.15071	0.000468684	0.0221795
MYBPH	-1.16242	4.69e-05	0.0045737
IFT172	-1.19596	0.000606907	0.0265503
KLHL30	-1.21765	0.000226512	0.0133581
ISYNA1	-1.22587	0.000239341	0.0138328
PCDHB16	-1.23067	0.001222	0.0429182
DOK7	-1.23993	9.66e-06	0.00148459
MSTN	-1.24226	1.17e-05	0.00165253
FRZB	-1.24468	0.000156039	0.0103202
SYNPO2L	-1.2502	0.000185503	0.0116518
LRRFIP1P1	-1.26684	0.000971046	0.037477
FNDC4	-1.26705	0.00144992	0.0479648
MYF6	-1.26973	1.12e-05	0.0016158
NIPAL1	-1.27179	1.34e-05	0.00179404
ACTC1	-1.27366	7.53e-08	4.71e-05
FBXO27	-1.27413	0.000669937	0.0286227
MTSS1	-1.27895	2.34e-08	2.32e-05
PYCARD	-1.29011	0.000571319	0.025442
HIST1H4D	-1.31653	5.12e-07	0.000176462
SVEP1	-1.31724	0.000103414	0.0078259
PAX6	-1.32873	0.0011806	0.0420165
ELOVL2	-1.33184	0.00152848	0.0499451
DENND2D	-1.33976	0.00082722	0.0330328
ITGB2	-1.35227	2.41e-07	0.000106033
NGFR	-1.35878	2.08e-06	0.000472335
SP6	-1.37417	0.00101093	0.0380028
ST8SIA6	-1.39763	1.92e-05	0.00231759
ULBP1	-1.42231	0.000128778	0.00898217
RBFOX1	-1.439	3.9e-06	0.000736258
PTH1R	-1.46476	3.3e-05	0.00355327
NMRAL1	-1.46543	0.000235375	0.0136718
PODXL2	-1.51558	5.72e-05	0.00515169
ALS2CR11	-1.5203	7.72e-05	0.0064284
PLEKHA6	-1.52393	8.06e-07	0.000249024
SIGIRR	-1.53268	1.66e-05	0.00206981
TEK	-1.54576	1.35e-07	7.33e-05
BDH1	-1.56749	0.000112941	0.00825895
BST1	-1.56822	1.29e-05	0.00176257
C1orf51	-1.57086	0.000849586	0.0337261
CD74	-1.59175	1.85e-07	9.2e-05
PCDHGA12	-1.62081	1.54e-07	8.23e-05
ZNF582	-1.62768	0.000432596	0.0210747
RP11-290D2.3	-1.63407	0.00136338	0.0461864
GPR150	-1.64631	0.00107904	0.0395377
SNCB	-1.67881	0.000412327	0.0203128
COL24A1	-1.68304	2.53e-05	0.00288874
ABLIM2	-1.68335	0.00111793	0.0404923
SCUBE2	-1.70812	1.9e-05	0.0023133
KCNMB3	-1.70888	0.000727556	0.0301571
ZNF844	-1.70994	7.99e-05	0.00654762
PRTFDC1	-1.72389	3.23e-06	0.00065241
SLC16A5	-1.72889	0.000359298	0.0185441
SLC38A5	-1.73576	0.000576576	0.0256138
ZNF502	-1.74993	0.000963747	0.0373197
ZNF418	-1.757	0.00124842	0.0434413
NRROS	-1.80264	1.28e-05	0.00175749
MANSC1	-1.84376	0.000487348	0.0227883
PLEK2	-1.91169	0.000349558	0.018214
XIRP1	-1.92059	1.67e-07	8.43e-05
KCNA1	-1.92273	6.54e-05	0.0056927
GAL3ST4	-1.92777	8.5e-08	5.09e-05
ZNF382	-1.94735	9.61e-07	0.000282921
HTR1F	-1.95072	2.28e-06	0.00050814
BMP8B	-1.98003	1.29e-05	0.00176257
ADCY1	-2.00821	0.000197908	0.0122756
FGFR3	-2.01003	0.000298641	0.0162083
FRMD4B	-2.03197	5.55e-08	4.1e-05
IL12RB2	-2.03271	0.000187468	0.0117198
SYCP2	-2.03963	0.000135727	0.00939136
NHLRC1	-2.081	6.65e-05	0.00576233
HIST1H2AE	-2.14191	5.32e-05	0.00493068
CXCL12	-2.14651	0.000150028	0.0099724
ANPEP	-2.15171	0.00134184	0.0458323
SDR42E1	-2.21325	4.71e-05	0.00458377
FMOD	-2.21512	0.000808007	0.0327009
GHDC	-2.23623	1.94e-07	9.28e-05
ARHGEF19	-2.24758	0.000358104	0.01851
RPL39L	-2.25377	8.37e-06	0.00132821
GPRASP1	-2.27122	7.48e-09	9.62e-06
HIST1H2BG	-2.28048	2.82e-05	0.00317025
PKP1	-2.32827	0.000206315	0.0126168
ZNF154	-2.3356	7.6e-08	4.71e-05
ZNF439	-2.39733	0.000847625	0.0337006
SYCE1L	-2.41402	0.000119803	0.00854487
ELN	-2.43532	6.97e-05	0.00594447
FBLN1	-2.44896	0.000232239	0.0135543
MUC13	-2.45596	0.00011096	0.00814843
KCTD14	-2.45941	0.0010041	0.0378184
ZNF594	-2.46901	2.34e-05	0.00269493
PAOX	-2.47453	1.53e-06	0.000374486
TMEM220	-2.48834	2.13e-08	2.18e-05
C12orf56	-2.50609	0.000491599	0.022798
HCG11	-2.52593	6.32e-05	0.00556856
CTC-297N7.5	-2.53086	0.000926169	0.036106
SMCHD1	-2.55078	1.01e-13	3.51e-09
CYGB	-2.56088	0.000251351	0.0143334
FRMD3	-2.56239	9.83e-06	0.00150406
RP4-792G4.2	-2.58124	0.00130167	0.044766
AC010148.1	-2.58124	0.00130167	0.044766
GCNT1P1	-2.59676	0.00125629	0.0435168
ZNF660	-2.60059	0.000591553	0.0260096
MIR1249	-2.6122	0.00110615	0.0401904
RP11-1006G14.2	-2.61248	0.00107773	0.0395377
RP11-139I14.2	-2.61721	0.00102856	0.038375
CPT1C	-2.63294	0.000210883	0.0127646
BANK1	-2.63991	0.000307103	0.016564
AC011500.1	-2.64102	0.00145752	0.048072
RP11-312B8.2	-2.65361	0.00143636	0.0477351
BEX4	-2.65847	1.74e-05	0.00215666
RNF207	-2.67531	8.24e-06	0.00131725
DCHS1	-2.69947	3.79e-07	0.000147945
RNU6-307P	-2.7006	0.000979212	0.0375005
RP11-236J17.6	-2.71488	0.000994384	0.0377165
HVCN1	-2.72131	3.43e-06	0.000676479
IL1R2	-2.73086	0.000846666	0.0337006
CTB-175P5.4	-2.76629	0.000229423	0.0134612
PLA2R1	-2.78798	7.99e-05	0.00654762
FAM50B	-2.79042	6.28e-05	0.00554833
KLHL35	-2.82352	3.43e-07	0.000138496
NR1I2	-2.85505	0.000411697	0.0203128
BAIAP2L2	-2.86038	0.000633243	0.0273578
RP11-568K15.1	-2.88132	1.41e-05	0.00185595
RP11-440G9.1	-2.89123	0.000827366	0.0330328
PPP1R14A	-2.89347	0.000220827	0.0131568
EMILIN1	-2.90136	1.14e-10	4.94e-07
CD200	-2.90553	0.000388342	0.0194929
ADAMTS20	-2.95331	0.000564401	0.0251986
CDHR1	-2.95739	0.000503499	0.0233187
ADORA3	-2.96774	0.000208846	0.0127491
XGPY	-2.99527	0.00018463	0.0116179
ZNF542	-2.99635	0.000779567	0.0317447
RP1-120G22.11	-3.02848	0.000513052	0.023698
HIST1H1A	-3.0552	0.000118239	0.00853285
RP11-175E9.1	-3.07788	7.25e-05	0.00614427
HIST1H2BE	-3.16402	1.69e-09	3.67e-06
TMEM155	-3.16542	0.000225059	0.0133403
RP5-875H18.4	-3.18204	0.000120945	0.00859105
FNDC1	-3.19314	0.000103958	0.00783296
RNU6-1128P	-3.19314	0.000103958	0.00783296
NHLH2	-3.20619	0.000380436	0.0192911
MT1F	-3.21572	0.000121749	0.00861297
TSPYL5	-3.24015	5.95e-05	0.00532183
HAS1	-3.25604	1.4e-06	0.000352075
CYYR1	-3.25672	7.95e-05	0.00654762
MALL	-3.26307	0.000132602	0.00923032
DNM1P47	-3.27838	8.29e-05	0.00667724
TMEM30B	-3.29209	0.000278752	0.0154439
MT1M	-3.31721	3.66e-05	0.00383662
RP11-426L16.8	-3.37881	2.84e-05	0.00317025
CDCP1	-3.39337	2.71e-08	2.61e-05
WIF1	-3.41118	0.000340263	0.0179079
RP4-545C24.1	-3.4159	6.61e-05	0.00573881
VWA1	-3.43282	4.67e-05	0.00457077
VANGL2	-3.44065	0.000357896	0.01851
ITPRIPL1	-3.44248	3.05e-05	0.00333796
SEPP1	-3.46906	0.000520014	0.02384
HIST2H2BA	-3.54707	1.48e-05	0.00191211
NEFM	-3.54794	2.51e-06	0.000530853
ATP2A3	-3.55779	0.000127221	0.0089273
CTD-2620I22.3	-3.58776	5.41e-05	0.00498686
ARHGEF5	-3.65361	6.22e-06	0.00106387
HHIPL1	-3.69955	3.69e-06	0.000709223
RP4-565E6.1	-3.71	5.18e-05	0.00484035
ANKEF1	-3.75924	3.95e-05	0.00404769
C10orf35	-3.76826	9.32e-06	0.0014453
PCSK9	-3.7686	9.9e-05	0.00757281
PABPC1P4	-3.82973	2.25e-07	0.000101716
ZNF818P	-3.87654	1.13e-05	0.00162312
NOX4	-3.8828	0.000135226	0.00937543
RP11-255H23.2	-3.88385	4.3e-05	0.00429894
MAP10	-3.8899	0.0012179	0.0429045
STK33	-3.96512	1.47e-05	0.00191211
RP11-246K15.1	-3.9784	5.46e-05	0.00500177
MT1A	-3.99349	5.14e-06	0.00091116
DSG2	-4.00831	7.92e-06	0.00129203
CTA-228A9.3	-4.01864	2.84e-05	0.00317025
ACVRL1	-4.02025	7.83e-05	0.00648777
B3GALNT1	-4.06798	2.83e-08	2.66e-05
CABP4	-4.1163	5.14e-05	0.00482121
SCIN	-4.13953	2.55e-05	0.00290219
ZNF702P	-4.18828	0.000198927	0.0123168
CTC-1337H24.1	-4.2877	4.21e-06	0.000778645
PTPN3	-4.34469	1.01e-05	0.00153252
DIRAS1	-4.46421	8.09e-07	0.000249024
ZNF501	-4.52838	4.03e-06	0.000752315
CCL28	-4.63423	1.39e-05	0.00184924
RP11-798K23.5	-4.76147	2.04e-07	9.46e-05
HIST1H2BB	-4.84058	1.35e-11	1.17e-07
LONRF3	-4.90847	3.92e-07	0.000149789
NEFH	-4.98287	1.39e-06	0.000352075
SERP2	-5.03503	8.15e-06	0.00131725
RANBP17	-5.06726	2.81e-06	0.000588703
SELENBP1	-5.4064	4.24e-08	3.59e-05
RFPL1S	-5.5623	2.97e-08	2.72e-05
ZFP3	-5.60409	1.63e-08	1.77e-05
CDKL2	-5.66972	1.12e-07	6.2e-05
ZNF135	-6.03495	2.74e-07	0.00011653
ZYG11A	-6.13928	3.22e-09	5.6e-06
IRAK3	-6.3885	9.77e-09	1.17e-05
NKX2-6	-6.477	4.82e-08	3.74e-05
ZNF677	-6.66914	5.49e-09	8.32e-06
ZNF415	-7.01383	4.53e-08	3.74e-05
HIST1H4F	-8.178	6.58e-09	9.15e-06
H2AFJ	-8.65063	2.94e-09	5.6e-06
ELTD1	-8.88893	4.18e-10	1.12e-06
NDN	-10.659	4.5e-12	7.81e-08
